# Whole genome assemblies of *Zophobas morio* and *Tenebrio molitor*

**DOI:** 10.1101/2022.12.21.521312

**Authors:** Sabhjeet Kaur, Sydnie A Stinson, George C diCenzo

## Abstract

*Zophobas morio* (=*Zophobas atratus*) and *Tenebrio molitor* are darkling beetles with industrial importance due to their use as feeder insects, their potential for use in aquafeed and human food products, and their apparent ability to biodegrade various plastic polymers. We report draft genome assemblies for *Z. morio* and *T. molitor* generated from Nanopore and Illumina data. Following scaffolding against published genomes, haploid assemblies of 462 Mb (scaffold N90 of 16.8 Mb) and 258 Mb (scaffold N90 of 5.9 Mb) were produced for *Z. morio* and *T. molitor*, respectively. Gene prediction led to the prediction of 28,544 and 19,830 genes for *Z. morio* and *T. molitor*, respectively. BUSCO analyses suggested both assemblies have a high level of completeness; 91.5% and 89.0% of the BUSCO endopterygota marker genes were complete in the *Z. morio* assembly and proteome, respectively, while 99.1% and 92.8% were complete in the *T. molitor* assembly and proteome, respectively. Phylogenomic analyses of four genera from the family Tenebrionidae yielded phylogenies consistent with those previously constructed based on mitochondrial genomes. Synteny analyses revealed large stretches of macrosynteny across the family Tenebrionidae, as well as numerous within-chromosome rearrangements. Finally, orthogroup analysis identified ∼28,000 gene families across the family Tenebrionidae, of which 8,185 were identified in all five of the analyzed species, and 10,837 were conserved between *Z. morio* and *T. molitor*. We expect that the availability of multiple whole genome sequences for *Z. morio* and *T. molitor* will facilitate population genetics studies to identify genetic variation associated with industrially relevant phenotypes.
