## Supplementary Tables S1-S3 for "Whole genome assemblies of *Zophobas morio* and *Tenebrio molitor*"

### Sheet: Legends
Table S1. Assembly statistics, including BUSCO scores, for 20 Zophobas morio and 20 Tenebrio molitor genome assemblies are provided. The assembly selected to move forward to annotation is indicated in boldface font.
Table S2. Eukaryota BUSCO scores are reported for the new and previously published Zophobas morio and Tenebrio molitor genome assemblies and proteomes. Scores were calculated using the BUSCO eukaryota_odb10 dataset. No values are reported for the proteome of the previously published Z. morio genome as gene predictions were not performed for this genome.
Table S3. Classification of the LINEs and DNA transposons identified in the Zophobas morio and Tenebrio molitor genome assemblies.

### Sheet: Table S1
	Scaffold statistics									Contig statistics								BUSCO - endopterygota						BUSCO - eukaryota
Assembly	Total length (bp)	Gap (%)	Number of scaffolds	Largest scaffold (Mb)	N50 (Mb)	L50	N90 (Mb)	L90		Total length (bp)	Number of contigs	Largest contig (Mb)	N50 (kb)	L50	N90 (kb)	L90		Complete	Complete - Single	Complete - Duplicate	Fragment	Missing		Complete	Complete - Single	Complete - Duplicate	Fragment	Missing
Zophobas morio
superworm.flye.assembly	422941950	0.128	735	71.373	45.61	4	20.592	9		422401650	6138	0.932	122.654	999	32.842	3551		1813	1782	31	43	268		220	207	13	2	33
superworm.flye.assembly.purged	414219152	0.126	403	70.804	45.229	4	20.392	9		413695452	5640	0.932	124.855	965	35.424	3353		1811	1785	26	44	269		220	208	12	2	33
superworm.flye.masurca.quickmerge	446772599	0.083	642	75.888	46.864	4	20.785	9		446399837	4371	1.58	256.746	469	44.157	2125		1857	1826	31	33	234		222	209	13	2	31
superworm.flye.masurca.quickmerge.purged	432223192	0.083	302	74.825	46.09	4	19.945	9		431866530	3870	1.58	266.271	444	47.222	1968		1854	1830	24	35	235		222	211	11	2	31
superworm.flye.masurca.ragtag	427447572	0.12	794	71.632	45.391	4	20.567	9		426933972	5930	1.437	137.56	860	33.115	3329		1820	1788	32	43	261		220	207	13	2	33
superworm.flye.masurca.ragtag.purged	417070357	0.119	399	71.059	45.047	4	20.31	9		416573957	5363	1.437	141.552	824	36.215	3097		1818	1792	26	44	262		220	208	12	2	33
superworm.flye-purged.masurca-purged.quickmerge	439209885	0.082	363	75.163	46.554	4	20.973	9		438848723	3976	1.58	264.021	454	47.454	2009		1860	1832	28	33	231		224	212	12	2	29
superworm.flye-purged.masurca-purged.quickmerge.purged	431237093	0.083	290	74.309	45.926	4	20.326	9		430880331	3859	1.58	266.271	442	47.257	1967		1859	1834	25	34	231		224	213	11	2	29
superworm.flye-purged.masurca-purged.ragtag	418948647	0.119	460	70.869	45.095	4	20.324	9		418451247	5434	1.437	140.378	828	35.756	3133		1818	1791	27	44	262		220	207	13	2	33
superworm.flye-purged.masurca-purged.ragtag.purged	417093824	0.119	398	70.832	45.047	4	20.31	9		416597424	5362	1.437	141.552	822	36.3	3097		1818	1792	26	44	262		220	207	13	2	33
superworm.masurca.assembly	463592247	0.116	6532	73.353	47.457	4	15.758	10		463054199	11914	1.437	156.044	770	32.851	3242		1921	1882	29	40	163		235	215	20	4	16
superworm.masurca.assembly.purged	453341353	0.113	4675	72.763	46.636	4	15.683	10		452828705	9803	1.473	158.591	741	34.443	3104		1921	1889	32	40	163		235	217	18	4	16
superworm.masurca.flye.quickmerge	475444996	0.096	6593	75.583	47.433	4	16.918	10		474989234	11152	1.58	222.791	563	35.596	2554		1946	1908	38	38	140		240	218	22	3	12
superworm.masurca.flye.quickmerge.purged	462112836	0.092	4673	74.438	46.723	4	16.743	10		461686874	8933	1.58	227.092	537	37.773	2414		1942	1911	31	39	143		240	221	19	3	12
superworm.masurca.flye.ragtag	464878295	0.113	6561	73.213	47.461	4	15.933	10		464353547	11810	1.473	167.396	716	32.864	3134		1918	1876	42	40	166		236	215	21	4	15
superworm.masurca.flye.ragtag.purged	454360596	0.11	4675	72.681	46.625	4	15.858	10		453861748	9665	1.473	170.95	687	34.688	2984		1918	1883	35	40	166		236	217	19	4	15
superworm.masurca-purged.flye-purged.quickmerge	467099689	0.091	4784	74.349	46.763	4	16.843	10		466674327	9039	1.58	229.225	544	38.088	2417		1946	1911	35	38	140		240	218	22	3	12
superworm.masurca-purged.flye-purged.quickmerge.purged	461958481	0.091	4661	73.208	46.754	4	16.806	10		461535919	8888	1.58	228.171	535	37.862	2406		1944	1914	30	39	141		240	221	19	3	12
superworm.masurca-purged.flye-purged.ragtag	454838286	0.11	4706	72.645	46.64	4	15.858	10		454339438	9696	1.473	171.299	687	34.516	2993		1918	1884	34	40	166		236	217	19	4	15
superworm.masurca-purged.flye-purged.ragtag.purged	454097609	0.11	4673	72.628	46.64	4	15.858	10		453599361	9657	1.473	171.344	685	34.662	2978		1918	1884	34	40	166		236	217	19	4	15
Tenebrio molitor
mealworm.flye.assembly	272058383	0.167	4726	32.568	20.995	6	4.643	16		271603783	9272	2.345	190.32	334	15.297	2464		2108	2079	29	4	12		255	245	10	0	0
mealworm.flye.assembly.purged	258307181	0.154	2142	32.026	20.827	6	4.981	15		257908881	6125	2.345	204.901	300	22.992	1854		2105	2083	22	5	14		255	245	10	0	0
mealworm.flye.masuca.quickmerge	284343203	0.1	4221	35.605	21.101	6	2.731	17		284059624	7056	4.05	552.56	130	22.28	1182		2075	2035	40	6	43		253	242	11	0	2
mealworm.flye.masuca.quickmerge.purged	262466001	0.086	1497	33.942	20.123	6	5.85	14		262240122	3755	4.959	604.556	112	40.924	728		2072	2047	25	6	46		253	247	6	0	2
mealworm.flye.masurca.ragtag	273910367	0.161	4807	33.09	21.278	6	2.697	17		273470067	9210	2.345	209.741	307	15.481	2390		2108	2075	33	4	12		255	244	11	0	0
mealworm.flye.masurca.ragtag.purged	258834948	0.148	2121	32.408	21.117	6	5.087	15		258451048	5960	2.345	228.297	273	23.57	1744		2105	2080	25	5	14		255	246	9	0	0
mealworm.flye-purged.masurca-purged.quickmerge	269134545	0.091	1961	34.404	19.547	6	5.076	15		268890366	4402	8.213	571.348	115	34.695	861		2089	2058	31	6	29		253	242	11	0	2
mealworm.flye-purged.masurca-purged.quickmerge.purged	260721107	0.087	1467	33.294	18.866	6	5.24	14		260493028	3747	8.213	597.161	108	38.766	761		2089	2066	23	6	29		253	246	7	0	2
mealworm.flye-purged.masurca-purged.ragtag	260443340	0.147	2225	32.452	21.119	6	5.087	15		260059340	6065	2.345	228.759	274	23.157	1785		2105	2079	26	5	14		255	245	10	0	0
mealworm.flye-purged.masurca-purged.ragtag.purged	258721007	0.148	2103	32.427	21.117	6	5.087	15		258338207	5931	2.345	229.539	271	23.624	1738		2105	2081	24	5	14		255	246	9	0	0
mealworm.masurca.assembly	294114545	0.064	3226	33.621	21.515	6	1.145	18		293925413	5116	1.85	224.382	354	40.828	1458		2088	2052	36	6	30		252	238	14	0	3
mealworm.masurca.assembly.purged	269541498	0.066	1277	31.916	20.766	6	5.827	15		269362666	3064	1.85	242.335	305	59.965	1162		2085	2064	21	7	32		252	242	10	0	3
mealworm.masurca.flye.quickmerge	288477429	0.043	3202	34.831	19.229	6	0.438	23		288352496	4451	5.913	508.237	135	44.883	853		2067	2032	35	4	53		250	234	16	0	5
mealworm.masurca.flye.quickmerge.purged	263538010	0.043	1216	33.064	18.483	6	5.675	15		263425577	2340	5.913	589.979	114	79.964	597		2066	2048	18	5	53		250	242	8	0	5
mealworm.masurca.flye.ragtag	295252806	0.062	3232	33.985	21.295	6	1.096	19		295069074	5068	2.041	238.656	321	41.225	1406		2084	2045	39	6	34		250	235	15	0	5
mealworm.masurca.flye.ragtag.purged	269761724	0.064	1264	32.354	20.61	6	5.827	15		269589292	2987	2.041	264.952	274	60.448	1103		2081	2059	22	7	36		250	240	10	0	5
mealworm.masurca-purged.flye-purged.quickmerge	266823455	0.042	1287	33.112	18.516	6	5.114	15		266719622	2415	5.913	585.949	113	79.438	604		2057	2033	24	4	63		251	240	11	0	4
mealworm.masurca-purged.flye-purged.quickmerge.purged	261692566	0.043	1112	32.574	18.226	6	5.623	15		261580233	2235	5.913	585.949	110	80.043	586		2057	2041	16	4	63		251	243	8	0	4
mealworm.masurca-purged.flye-purged.ragtag	270559413	0.063	1298	32.425	20.754	6	5.827	15		270389381	2997	2.039	270.413	271	60.244	1094		2081	2060	21	7	36		250	239	11	0	5
mealworm.masurca-purged.flye-purged.ragtag.purged	268341389	0.063	1173	32.413	20.754	6	5.827	15		268171557	2870	2.039	270.516	267	62.718	1068		2081	2060	21	7	36		250	240	10	0	5

### Sheet: Table S2
	Zophobas morio (This study)	Zophobas morio (GCA_022388445.1)	Tenebrio molitor (This study)	Tenebrio molitor (GCA_907166875.3)
Genome
BUSCO complete (single + multi)	240	247	255	254
BUSCO complete single-copy	221	237	247	249
BUSCO complete multi-copy	19	10	8	5
BUSCO fragmented	3	4	0	0
BUSCO missing	12	4	0	1
Proteome
BUSCO complete (single + multi)	240	-	241	246
BUSCO complete single-copy	206	-	231	244
BUSCO complete multi-copy	34	-	10	2
BUSCO fragmented	5	-	8	3
BUSCO missing	10	-	6	6

### Sheet: Table S3
	Zophobas morio (This study)				Zophobas morio (GCA_022388445.1)				Tenebrio molitor (This study)				Tenebrio molitor (GCA_907166875.3)
	Number	Length (bp)	% Genome		Number	Length (bp)	% Genome		Number	Length (bp)	% Genome		Number	Length (bp)	% Genome
1.3. LINEs	22178	6512833	1.41		25852	8034913	1.68		8261	2607205	1.01		12012	4754646	1.65
1.3.1. CRE/SLACS	0	0	0		1	41	0		392	159602	0.06		706	338252	0.12
1.3.2. L2/CR1/Rex	15007	3762983	0.81		18229	4835664	1.01		2264	469317	0.18		3045	705545	0.25
1.3.3. R1/LOA/Jockey	1874	329828	0.07		2159	402151	0.08		755	146055	0.06		1665	571203	0.2
1.3.4. R2/R4/NeSL	910	693298	0.15		1097	840593	0.18		3090	1214323	0.47		3907	1949054	0.68
1.3.5. RTE/Bov-B	1839	1074701	0.23		2049	1253927	0.26		768	353171	0.14		928	566627	0.2
1.3.6. L1/CIN4	35	2732	0		36	2617	0		30	2034	0		31	1885	0
1.4. LTR elements	7303	4012222	0.87		8774	5369388	1.12		3457	1875271	0.73		4953	3618395	1.26
1.4.1. BEL/Pao	1939	802967	0.17		2594	1174089	0.25		1132	562915	0.22		1601	1060585	0.37
1.4.2. Ty1/Copia	815	644085	0.14		960	776548	0.16		428	466964	0.18		622	924172	0.32
1.4.3. Gypsy/DIRS1	4437	2556675	0.55		5096	3409461	0.71		1875	844136	0.33		2703	1631738	0.57
